# Transcriptomic profiling of gill biopsies to define predictive markers for seawater survival in farmed Atlantic salmon

**DOI:** 10.1101/2024.08.20.608748

**Authors:** Lars Grønvold, Mattis J. van Dalum, Anja Striberny, Domniki Manousi, Trine Ytrestøyl, Turid Mørkøre, Solomon Boison, Bjarne Gjerde, Even Jørgensen, Simen R. Sandve, David G. Hazlerigg

## Abstract

Wild Atlantic salmon migrate to sea following completion of a developmental process known as parr - smolt transformation (PST), which establishes a seawater (SW) tolerant phenotype. Effective imitation of this aspect of anadromous life-history is a crucial aspect of commercial salmon production, with current industry practice being marred by significant losses during transition from the freshwater (FW) to SW phase of production. The natural photoperiodic control of PST can be mimicked by exposing farmed juvenile fish to a reduced duration photoperiod for at least 6 weeks before increasing the photoperiod in the last 1 - 2 months before SW transfer. While it is known that variations in this general protocol affect subsequent SW performance, there is no uniformly accepted industry standard; moreover, reliable prediction of SW performance from fish attributes in the FW phase remains a major challenge. Here we describe an experiment in which we took gill biopsies 1 week prior to SW transfer from 3000 individually tagged fish raised on 3 different photoperiod regimes during the FW phase. Biopsies were subjected to RNA profiling by Illumina sequencing, while individual fish growth and survival was monitored over 300 days in a SW cage environment, run as a common garden experiment. Using a random forest machine learning algorithm, we developed gene expression-based predictive models for initial survival and stunted growth in SW. Stunted growth phenotypes could not be predicted based on gill transcriptomes, but survival the first 40 days in SW could be predicted with moderate accuracy. While several previously identified marker genes contribute to this model, a surprisingly low weighting is ascribed to sodium potassium ATPase subunit genes, contradicting advocacy for their use as SW readiness markers. However, genes with photoperiod-history sensitive regulation were highly enriched among the genes with highest importance in the prediction model. This work opens new avenues for understanding and exploiting developmental changes in gill physiology during smolt development.
