## Supplemental figures and tables for "Transcriptomic profiling of gill biopsies to define predictive markers for seawater survival in farmed Atlantic salmon": TableS3.tsv

geneID ENSEMBL	NCBI_ID_v2	geneName	geneDesc ENSEMBL	geneDesc NCBI	FDR_LL_EarlyDeath	meanImportance_LL_EarlyDeath	core_photoperiod
ENSSSAG00000051689	100136364	cftr	CF transmembrane conductance regulator [Source:ZFIN;Acc:ZDB-GENE-050517-20]		1.18321304946803e-14	0.00372683223989743	FALSE
ENSSSAG00000043932	106574043	patj	PATJ crumbs cell polarity complex component [Source:HGNC Symbol;Acc:HGNC:28881]		3.06364942291743e-12	0.0033472684241256	FALSE
ENSSSAG00000093757	106605273	ENSSSAG00000093757	None	cysteine-rich venom protein ophanin [product]	2.92233080720118e-12	0.00328142065335755	FALSE
ENSSSAG00000052632	100306807	egln2	egl-9 family hypoxia-inducible factor 2 [Source:NCBI gene (formerly Entrezgene);Acc:100306807]		1.83946276835485e-12	0.00292143493630852	TRUE
ENSSSAG00000000674	106589946	ENSSSAG00000000674	None	nuclear factor 1 X-type [product]	1.41261944671093e-16	0.0028805308380965	TRUE
ENSSSAG00000098627	106562679	ENSSSAG00000098627	None	undefined	2.0993184347885e-11	0.00285899103421531	FALSE
ENSSSAG00000105536	106609599	foxj1b	forkhead box J1b [Source:ZFIN;Acc:ZDB-GENE-041212-76]		5.0049171773072e-13	0.00270850910166778	FALSE
ENSSSAG00000089982	106562679	ENSSSAG00000089982	None	undefined	6.05399565482627e-10	0.00257694994369847	FALSE
ENSSSAG00000070970	106609359	ENSSSAG00000070970	None	gelsolin-like [product]	1.89733111681056e-12	0.0023290905998028	TRUE
ENSSSAG00000104042	106606469	ENSSSAG00000104042	None	arf-GAP with dual PH domain-containing protein 1-like [product]	9.33317580870418e-10	0.00225441280511102	TRUE
ENSSSAG00000057907	106569487	ENSSSAG00000057907	None	carbonic anhydrase 4-like [product]	1.78570890487212e-11	0.0022073304545527	FALSE
ENSSSAG00000077264	106567921	dscama	Down syndrome cell adhesion molecule a [Source:ZFIN;Acc:ZDB-GENE-050310-7]		9.33317580870418e-10	0.00219856869400173	TRUE
ENSSSAG00000001550	106591205	ENTPD7	ectonucleoside triphosphate diphosphohydrolase 7 [Source:HGNC Symbol;Acc:HGNC:19745]		1.61182421667874e-12	0.0020277480733991	FALSE
ENSSSAG00000111138	106602131	ENSSSAG00000111138	None		3.89516734815976e-09	0.00202118952348419	TRUE
ENSSSAG00000042683	100380370	abcg2	ATP binding cassette subfamily G member 2 (Junior blood group) [Source:NCBI gene (formerly Entrezgene);Acc:100380370]		2.77547807971976e-09	0.00199137519642778	FALSE
ENSSSAG00000090884	106589946	ENSSSAG00000090884	None	nuclear factor 1 X-type [product]	1.83946276835485e-12	0.00198951011446265	TRUE
ENSSSAG00000093085	106605102	ENSSSAG00000093085	None	sodium/potassium-transporting ATPase subunit alpha-3 [product]	9.21010140661047e-10	0.00193853597821454	FALSE
ENSSSAG00000092220	106567252	ENSSSAG00000092220	None	collagen alpha-1(I) chain [product]	1.73223928735592e-07	0.00170752278221662	FALSE
ENSSSAG00000009413	106589985	ENSSSAG00000009413	None	calpain-2 catalytic subunit-like [product]	1.45333137738445e-08	0.00169621996256592	TRUE
ENSSSAG00000072644	106579089	ENSSSAG00000072644	None	alpha-tectorin [product]	1.13154332139898e-07	0.00151632061836803	FALSE
ENSSSAG00000002780	106609366	kctd17	potassium channel tetramerization domain containing 17 [Source:ZFIN;Acc:ZDB-GENE-130531-80]		1.71461240786729e-08	0.00142129476289609	TRUE
ENSSSAG00000061045	106611221	ENSSSAG00000061045	gap junction protein beta 9a [Source:ZFIN;Acc:ZDB-GENE-040406-4]		3.47277645655023e-08	0.00138139281906064	TRUE
ENSSSAG00000066956	106576722	ACS2L	acyl-CoA synthetase short chain family member 1 [Source:HGNC Symbol;Acc:HGNC:16091]		1.63379113223283e-08	0.00132230509845403	FALSE
ENSSSAG00000077262	100195784	lincr	E3 ubiquitin-protein ligase LINCR [Source:NCBI gene (formerly Entrezgene);Acc:100195784]		3.03338627991687e-07	0.00132186224562312	FALSE
ENSSSAG00000064905	106569629	ENSSSAG00000064905	None	lipoprotein lipase [product]	4.11483322621651e-08	0.00130486198906434	FALSE
ENSSSAG00000066983	106589898	ENSSSAG00000066983	None	alpha-N-acetylgalactosaminide alpha-2,6-sialyltransferase 2-like [product]	3.91534253816127e-07	0.00128738426524193	FALSE
ENSSSAG00000091389	106589531	tefa	TEF transcription factor, PAR bZIP family member a [Source:ZFIN;Acc:ZDB-GENE-990415-264]		2.9755947171617e-09	0.00125430856014615	TRUE
ENSSSAG00000093119	106572444	ENSSSAG00000093119	None	proteolipid protein 2b [product]	1.00285517668048e-07	0.00124581236950937	TRUE
ENSSSAG00000003346	106611381	ENSSSAG00000003346	None	calpain-1 catalytic subunit-like [product]	4.74711883757744e-07	0.00117073489936997	FALSE
ENSSSAG00000118656	100306807	ENSSSAG00000118656	None	egl-9 family hypoxia-inducible factor 2	1.17438181162661e-07	0.00116232819762525	FALSE
ENSSSAG00000089671	106574458	nr4a3	nuclear receptor subfamily 4, group A, member 3 [Source:ZFIN;Acc:ZDB-GENE-070824-4]		1.38845134889184e-07	0.0011277194541837	FALSE
ENSSSAG00000057034	100380811	gadl1	glutamate decarboxylase like 1 [Source:NCBI gene (formerly Entrezgene);Acc:100380811]		6.17351232063004e-09	0.00110661451690458	FALSE
ENSSSAG00000002209	106602598	ENSSSAG00000002209	None	beta-1,4-galactosyltransferase 1-like [product]	8.59565585425336e-07	0.00107817498189905	FALSE
ENSSSAG00000084122	106566628	ENSSSAG00000084122	None	Ninjurin domain-containing protein [product]	4.99344747437292e-07	0.00104312459411708	FALSE
NKA_ratio	NA	NA	NA		3.4416011537355e-06	0.00102638947630935	NA
ENSSSAG00000099580	106564674	ENSSSAG00000099580	None	TBC1 domain family member 24-like [product]	4.54104653756493e-07	0.0010015033064858	FALSE
